# Genome editing enables reverse genetics of multicellular development in the choanoflagellate *Salpingoeca rosetta*

**DOI:** 10.1101/2020.02.18.948406

**Authors:** David S. Booth, Nicole King

**Affiliations:** Howard Hughes Medical Institute and Department of Molecular and Cell Biology, University of California, Berkeley, CA 94720; Department of Biochemistry and Biophysics, University of California, San Francisco, CA 94158

## Abstract

In a previous study, we established a forward genetic screen to identify genes required for multicellular development in the choanoflagellate, *Salpingoeca rosetta* (Levin et al., 2014). Yet, the paucity of reverse genetic tools for choanoflagellates has hampered direct tests of gene function and impeded the establishment of choanoflagellates as a model for reconstructing the origin of their closest living relatives, the animals. Here we establish CRISPR/Cas9-mediated genome editing in *S. rosetta* by engineering a selectable marker to enrich for edited cells. We then use genome editing to disrupt the coding sequence of a *S. rosetta* C-type lectin gene, *rosetteless*, and thereby demonstrate its necessity for multicellular rosette development. This work advances *S. rosetta* as a model system in which to investigate how genes identified from genetic screens and genomic surveys function in choanoflagellates and evolved as critical regulators of animal biology.
