## SupplementaryTables for "Genome editing enables reverse genetics of multicellular development in the choanoflagellate *Salpingoeca rosetta*"

### Sheet: TableS1
Table S1: Media Recipes
		Artificial Seawater		Concentration
		Major Elements		mM	g/L
		NaCl		400	24
		KCl		8	0.6
		MgCl2•6H2O		14.8	3
		MgSO4•7H2O		20.3	5
		CaCl2•2H2O		2.7	0.4
		NaHCO3		2.38	0.2
		Minor Elements		µM	mg/L
		NaBr		10	1.03
		H3BO3		97	6
		SrCl2•6H2O		100	26.6
		NaF		10	0.42
		KI		0.2	0.033
		To achieve a final pH 8.0 after autoclaving, adjust seawater to pH 7.0 with HCl prior to autoclaving.
		1000x NO3/PO4 Soln		mM	g/L
		NaNO3		883	75
		NaH2PO4•H2O		36.3	5
		1000x Trace Elements		µM	mg/L
		FeCl3•6H2O		11700	3150
		Na2EDTA•2H2O		11700	4360
		MnCl2•4H2O		900	180
		ZnSO4•7H2O		80	22
		CoCl2•6H2O		40	10
		CuSO4•5H2O		10	2.5
		Na2MoO4•2H2O		90	18.9
		NiSO4•6H2O		10	2.7
		H2SeO3		10	1.3
		NH4VO3		10	1.2
		K2CrO4		1	0.194
		1000x L1 Vitamins		µM	mg/L
		Thiamine HCl		600	200
		Biotin		4.2	1
		Cyanocobalamin		0.74	1
25x Nutrients		g/L			25x Cereal Grass		g/L
Peptone		5			Cereal Grass		5
Yeast Extract		3			(from Carolina Biological Supply Co, Burlington, NC; Cat. No. 132375)
Glycerol		3.78
Dissolved in Artificial Seawater					Steeped in Artificial Seawater
High Nutrient Media		Percent			Low Nutrient Media		Percent
25x Nutrients		0.04			25x Nutrient		0.015
25x Cereal Grass		0.04			25x Cereal Grass		0.015
1000x NO3/PO4 Soln		0.001			1000x NO3/PO4 Soln		0.000375
1000x Trace Elements		0.001			1000x Trace Elements		0.000375
1000x L1 Vitamins		0.001			1000x L1 Vitamins		0.000375
Artificial Seawater		0.917			Artificial Seawater		0.968875
References
(Hallegraeff et al., 2004; Skelton et al., 2009; King et al., 2009; Levin and King, 2013; Booth et al., 2018)

### Sheet: TableS2
Table S2: Oligonucleotide Sequences1
ID	Oligo Type2	Sequence (5'-3')	Figure Reference	Description
oDSB_0412	Ultramer	cgcgTAATACGACTCACTATAGcttcttgcggaagatgggctGTTTAAGAGCTATGCTGGAAACAGCATAGCAAGTTTAAATAAGGCTAGTCCGTTATCAACTTGAAAAAGTGGCACCGAGTCGGTGCTTTTTTT	2, S2	Template for making dsDNA for in vitro transcriptions of a guide RNA that targets rpl36a (supercontig 6:948,122 nt)
oDSB_0055	Primer	CGCGTAATACGACTCACTATAG	2, S2	Forward to amplify DNA templates (oDSB_0412) for in vitro transcriptions of guide RNA
oDSB_0056	Primer	AAAAAAAGCACCGACTC	2, S2	Reverse to amplify DNA templates (oDSB_0412) for in vitro transcriptions of guide RNA
oDSB_0410	Ultramer	GTTAACATGTGTCTCCGTGCCTTGCTGTCATTCATCTCTGCGTGTGTGTAGGTAAGCGTCGTTACGACCGGAAGCAGAGCGGTTTCGGTGGTCAGACCAAGcagATCTTCCGCAAGAAGGTGCTTGTCTCATGCATGTCATTGGAGGCGATGTTCCGTGCACTGAGGAAGCGGAGGAGAGTGGAGAGGTGTGGTGCTGTG	S2	Antisense repair oligo with 100 base, homology arms for introducing rpl36aP56Q
oDSB_0411	Ultramer	CACAGCACCACACCTCTCCACTCTCCTCCGCTTCCTCAGTGCACGGAACATCGCCTCCAATGACATGCATGAGACAAGCACCTTCTTGCGGAAGATctgCTTGGTCTGACCACCGAAACCGCTCTGCTTCCGGTCGTAACGACGCTTACCTACACACACGCAGAGATGAATGACAGCAAGGCACGGAGACACATGTTAAC	2,S2	Sense repair oligo with 100 base, homology arms for introducing rpl36aP56Q
oDSB_0426	Ultramer	CTTGCTGTCATTCATCTCTGCGTGTGTGTAGGTAAGCGTCGTTACGACCGGAAGCAGAGCGGTTTCGGTGGTCAGACCAAGcagATCTTCCGCAAGAAGGTGCTTGTCTCATGCATGTCATTGGAGGCGATGTTCCGTGCACTGAGGAAGCGGAGGAGAG	S2	Antisense repair oligo with 80 base, homology arms for introducing rpl36aP56Q
oDSB_0427	Ultramer	CTCTCCTCCGCTTCCTCAGTGCACGGAACATCGCCTCCAATGACATGCATGAGACAAGCACCTTCTTGCGGAAGATctgCTTGGTCTGACCACCGAAACCGCTCTGCTTCCGGTCGTAACGACGCTTACCTACACACACGCAGAGATGAATGACAGCAAG	S2	Sense repair oligo with 80 base, homology arms for introducing rpl36aP56Q
oDSB_0430	Ultramer	CGTGTGTGTAGGTAAGCGTCGTTACGACCGGAAGCAGAGCGGTTTCGGTGGTCAGACCAAGcagATCTTCCGCAAGAAGGTGCTTGTCTCATGCATGTCATTGGAGGCGATGTTCCGTGC	S2	Antisense repair oligo with 60 base, homology arms for introducing rpl36aP56Q
oDSB_0431	Ultramer	GCACGGAACATCGCCTCCAATGACATGCATGAGACAAGCACCTTCTTGCGGAAGATctgCTTGGTCTGACCACCGAAACCGCTCTGCTTCCGGTCGTAACGACGCTTACCTACACACACG	S2	Sense repair oligo with 60 base, homology arms for introducing rpl36aP56Q
oDSB_0434	Primer	GTTACGACCGGAAGCAGAGCGGTTTCGGTGGTCAGACCAAGcagATCTTCCGCAAGAAGGTGCTTGTCTCATGCATGTCA	S2	Antisense repair oligo with 40 base, homology arms for introducing rpl36aP56Q
oDSB_0435	Primer	TGACATGCATGAGACAAGCACCTTCTTGCGGAAGATctgCTTGGTCTGACCACCGAAACCGCTCTGCTTCCGGTCGTAAC	S2	Sense repair oligo with 40 base, homology arms for introducing rpl36aP56Q
oDSB_0438	Primer	GGTTTCGGTGGTCAGACCAAGcagATCTTCCGCAAGAAGG	S2	Antisense repair oligo with 20 base, homology arms for introducing rpl36aP56Q
oDSB_0439	Primer	CCTTCTTGCGGAAGATctgCTTGGTCTGACCACCGAAACC	S2	Sense repair oligo with 20 base, homology arms for introducing rpl36aP56Q
oDSB_0433	Primer	TCGCCTCCAATGACATGCATGAGACAAGCACCTTCTTGCGGAAGATctgCTTGGTCTGACCACCGAAACCGCTCTGCTTCCGGTCGTAACGACGCTTACC	3, S2	Sense repair oligo with 50 base, homology arms for introducing rpl36aP56Q
oDSB_0419	Primer	GCTGATATGCTGACGATGATGAAG	2-3, S2	Forward primer to amplify rpl36a locus for genotyping after genome editing
oDSB_0422	Primer	ATTAACCCTCACTAAagGcacaatcttcttcgtggtctt	2-3, S2	Reverse primer to amplify rpl36a locus for genotyping after genome editing with T3 promoter for Sanger sequencing
oDSB_0476	crRNA	cttcttgcggaagatgggct	S2	Synthetic crRNA for targeting rpl36a (supercontig 6:948,122 nt)
oDSB_0533	crRNA	ACCGTGTTTGAGTGGATTGA	3-4,S3,S5	Synthetic crRNA for targeting rtls (supercontig 8:429,354 nt)
oDSB_0490	Ultramer	GGGCTCGCTCTGCCGAAGACCCCACCGTGTTTGAGTGGATtttatttaattaaataaaTGACGGCACGGCGTTTGATTTCCAGGCGTGGTATCCTGGC	3-4,S3,S5	Sense repair oligo with 50 base, homology arms for introducing rtlsPTS1
oDSB_0491	Ultramer	GCCAGGATACCACGCCTGGAAATCAAACGCCGTGCCGTCAtttatttaattaaataaaATCCACTCAAACACGGTGGGGTCTTCGGCAGAGCGAGCCC	4	Antisense repair oligo with 50 base, homology arms for introducing rtlsPTS1
oDSB_0492	Primer	tttatttaattaaataaaTGACGGCACGGCGTTTGATTTCCAGGCGTGGTATCCTGGC	S5	Sense repair oligo for introducing rtlsPTS1 with 50 base, homology arm on the 3' end
oDSB_0493	Primer	GGGCTCGCTCTGCCGAAGACCCCACCGTGTTTGAGTGGATtttatttaattaaataaa	S5	Sense repair oligo for introducing rtlsPTS1 with 50 base, homology arm on the 5' end
oDSB_0494	Primer	tttatttaattaaataaaATCCACTCAAACACGGTGGGGTCTTCGGCAGAGCGAGCCC	S5	Antisense repair oligo for introducing rtlsPTS1 with 50 base, homology arm on the 3' end
oDSB_0495	Primer	GCCAGGATACCACGCCTGGAAATCAAACGCCGTGCCGTCAtttatttaattaaataaa	S5	Antisense repair oligo for introducing rtlsPTS1 with 50 base, homology arm on the 5' end
oDSB_0496	Duplex	GGGCTCGCTCTGCCGAAGACCCCACCGTGTTTGAGTGGATtttatttaattaaataaaTGACGGCACGGCGTTTGATTTCCAGGCGTGGTATCCTGGC	4,S5	Duplex repair oligo with 50 base, homology arms for introducing rtlsPTS1
oDSB_0497	Duplex	/5Phos/GGGCTCGCTCTGCCGAAGACCCCACCGTGTTTGAGTGGATtttatttaattaaataaaTGACGGCACGGCGTTTGATTTCCAGGCGTGGTATCCTGGC	S5	Duplex repair oligo with 50 base, homology arms and 5'-phosphorylation (/5Phos/) for introducing rtlsPTS1
oDSB_0498	Duplex	G*G*G*CTCGCTCTGCCGAAGACCCCACCGTGTTTGAGTGGATtttatttaattaaataaaTGACGGCACGGCGTTTGATTTCCAGGCGTGGTATCCTGGC	S5	Duplex repair oligo with 50 base, homology arms and 5'-phosphorothioate bonds (*) for introducing rtlsPTS1
oDSB_0499	Duplex	/5Phos/GGGCTCGCTCTGCCGAAGACCCCACCGTGTTTGAGTGGATtttatttaattaaataaaTGACGGCACGGCGTTTGATTTCCAGGCGTGGTATCCTGGC	S5	Duplex repair oligo with 50 base, homology arms and 5'-phosphorylation (sense) and 5'-phosphorothioate bonds (antisense) for introducing rtlsPTS1
oDSB_0500	Duplex	G*G*G*CTCGCTCTGCCGAAGACCCCACCGTGTTTGAGTGGATtttatttaattaaataaaTGACGGCACGGCGTTTGATTTCCAGGCGTGGTATCCTGGC	S5	Duplex repair oligo with 50 base, homology arms and 5'-phosphorylation (antisense) and 5'-phosphorothioate bonds (sense) for introducing rtlsPTS1
oDSB_0180	Primer	CTAACTTTTCCGTCTCGCATGC	3,S3	Forward primer to amplify rtlsPTS1 locus for genotyping after genome editing
oDSB_0210	Primer	ATTAACCCTCACTAAAGAACACTGCACTGACCGTAGG	3	Reverse primer to amplify rtlsPTS1 locus for genotyping after genome editing with T3 promoter for Sanger sequencing
oDSB_0182	Primer	AACACTGCACTGACCGTAGG	S3	Reverse primer to amplify rtlsPTS1 locus for genotyping after genome editing with T3 promoter for Sanger sequencing
oDSB_0449	Primer	TAACTTTTCCGTCTCG	S3	Sequencing primer to genotype rtlsPTS1 locus after genome editing
oDSB_0051	Primer	GAAACGGAAACCATCAAACAC	3	Forward primer to amplify rtlstl1 locus for genotyping after genome editing
oDSB_0052	Primer	CAACACTCGTTTGCGTCTGAC	3	Reverse primer to amplify rtlstl1 locus for genotyping after genome editing
oDSB_0146	Primer	TCCACTTCTCATCGA	3	Sequencing primer to genotype rtlstl1 locus after genome editing
1Oligonucleotide sequences for deep sequencing (Figs. 4 and S5) can be found in TableS4
2Integrated DNA Technologies

### Sheet: TableS3
Table S3: S. rosetta strains
Strain					Genotype
Name	Species	Feeder Bacteria	Source		Mutation Type	Genetic Technique	Location* (supercontig:nucleotide)	Strand	Sequence (5'-3')		Figure Reference	Notes
SrEpac	Salpingoeca rosetta	Echinicola pacifica	(Levin and King, 2013)		Wild-Type						1-4, S1-S5	ATCC; Cat. No. PRA-390
rtlstl1	Salpingoeca rosetta	Echinicola pacifica	(Levin et al., 2014)		Transition	Forward Screen, Spontaneous	8:427,804	Reverse	T to C		3, S3-S4
rpl36aP56Q	Salpingoeca rosetta	Echinicola pacifica	This Study		Substitution	CRISPR/Cas9 Genome Editing	6:948,122	Reverse	GG to CT		2-3, S3-S4
rtlsPTS1 rpl36aP56Q	Salpingoeca rosetta	Echinicola pacifica	This Study		Insertion	CRISPR/Cas9 Genome Editing	8:429,354	Reverse	TTTATTTAATTAAATAAA		3, S3-S4
					Substitution	CRISPR/Cas9 Genome Editing	6:948,122	Reverse	GG to CT
*Reference: (Fairclough et al. 2013)

### Sheet: TableS4
Table S4: Deep sequencing library primers (Fig. 4 and S5)
1st Step PCR Primers
Direction	Sequence
Forward	ACACTCTTTCCCTACACGACGCTCTTCCGATCTNNNNNNagccgtttgatgtggca
Reverse	GTGACTGGAGTTCAGACGTGTGCTCTTCCGATCTNNNNNNtcgaggacttgcacaggaa
2nd Step PCR primers
Direction	SpCas9 RNP	Repair Template	Replicate	Sequence (lowercase denotes index sequence)
Forward	All samples			AATGATACGGCGACCACCGAGATCTACACTCTTTCCCTACACGACGCTCTTCCGATCT
Reverse	–	None	1	CAAGCAGAAGACGGCATACGAGATtagtctGTGACTGGAGTTCAGACGTGTGCTCTTCCGATCT
Reverse	–	Sense	1	CAAGCAGAAGACGGCATACGAGATcgtgatGTGACTGGAGTTCAGACGTGTGCTCTTCCGATCT
Reverse	–	Antisense	1	CAAGCAGAAGACGGCATACGAGATacatcgGTGACTGGAGTTCAGACGTGTGCTCTTCCGATCT
Reverse	–	Duplex	1	CAAGCAGAAGACGGCATACGAGATgcctaaGTGACTGGAGTTCAGACGTGTGCTCTTCCGATCT
Reverse	+	None	1	CAAGCAGAAGACGGCATACGAGATtggtcaGTGACTGGAGTTCAGACGTGTGCTCTTCCGATCT
Reverse	+	Sense	1	CAAGCAGAAGACGGCATACGAGATcactgtGTGACTGGAGTTCAGACGTGTGCTCTTCCGATCT
Reverse	+	Antisense	1	CAAGCAGAAGACGGCATACGAGATattggcGTGACTGGAGTTCAGACGTGTGCTCTTCCGATCT
Reverse	+	Duplex	1	CAAGCAGAAGACGGCATACGAGATgatctgGTGACTGGAGTTCAGACGTGTGCTCTTCCGATCT
Reverse	+	None	1	CAAGCAGAAGACGGCATACGAGATtcaagtGTGACTGGAGTTCAGACGTGTGCTCTTCCGATCT
Reverse	+	Duplex	1	CAAGCAGAAGACGGCATACGAGATctgatcGTGACTGGAGTTCAGACGTGTGCTCTTCCGATCT
Reverse	+	pD	1	CAAGCAGAAGACGGCATACGAGATaagctaGTGACTGGAGTTCAGACGTGTGCTCTTCCGATCT
Reverse	+	tD	1	CAAGCAGAAGACGGCATACGAGATgtagccGTGACTGGAGTTCAGACGTGTGCTCTTCCGATCT
Reverse	+	pDt	1	CAAGCAGAAGACGGCATACGAGATtacaagGTGACTGGAGTTCAGACGTGTGCTCTTCCGATCT
Reverse	+	tDp	1	CAAGCAGAAGACGGCATACGAGATttgactGTGACTGGAGTTCAGACGTGTGCTCTTCCGATCT
Reverse	+	S-3'	1	CAAGCAGAAGACGGCATACGAGATggaactGTGACTGGAGTTCAGACGTGTGCTCTTCCGATCT
Reverse	+	S-5'	1	CAAGCAGAAGACGGCATACGAGATtgacatGTGACTGGAGTTCAGACGTGTGCTCTTCCGATCT
Reverse	+	A-3'	1	CAAGCAGAAGACGGCATACGAGATggacggGTGACTGGAGTTCAGACGTGTGCTCTTCCGATCT
Reverse	+	A-5'	1	CAAGCAGAAGACGGCATACGAGATctctacGTGACTGGAGTTCAGACGTGTGCTCTTCCGATCT
Reverse	–	None	2	CAAGCAGAAGACGGCATACGAGATgcggacGTGACTGGAGTTCAGACGTGTGCTCTTCCGATCT
Reverse	–	Sense	2	CAAGCAGAAGACGGCATACGAGATtttcacGTGACTGGAGTTCAGACGTGTGCTCTTCCGATCT
Reverse	–	Antisense	2	CAAGCAGAAGACGGCATACGAGATggccacGTGACTGGAGTTCAGACGTGTGCTCTTCCGATCT
Reverse	–	Duplex	2	CAAGCAGAAGACGGCATACGAGATcgaaacGTGACTGGAGTTCAGACGTGTGCTCTTCCGATCT
Reverse	+	None	2	CAAGCAGAAGACGGCATACGAGATcgtacgGTGACTGGAGTTCAGACGTGTGCTCTTCCGATCT
Reverse	+	Sense	2	CAAGCAGAAGACGGCATACGAGATccactcGTGACTGGAGTTCAGACGTGTGCTCTTCCGATCT
Reverse	+	Antisense	2	CAAGCAGAAGACGGCATACGAGATgctaccGTGACTGGAGTTCAGACGTGTGCTCTTCCGATCT
Reverse	+	Duplex	2	CAAGCAGAAGACGGCATACGAGATatcagtGTGACTGGAGTTCAGACGTGTGCTCTTCCGATCT
Reverse	+	None	2	CAAGCAGAAGACGGCATACGAGATgctcatGTGACTGGAGTTCAGACGTGTGCTCTTCCGATCT
Reverse	+	Duplex	2	CAAGCAGAAGACGGCATACGAGATaggaatGTGACTGGAGTTCAGACGTGTGCTCTTCCGATCT
Reverse	+	pD	2	CAAGCAGAAGACGGCATACGAGATcttttgGTGACTGGAGTTCAGACGTGTGCTCTTCCGATCT
Reverse	+	tD	2	CAAGCAGAAGACGGCATACGAGATtagttgGTGACTGGAGTTCAGACGTGTGCTCTTCCGATCT
Reverse	+	pDt	2	CAAGCAGAAGACGGCATACGAGATccggtgGTGACTGGAGTTCAGACGTGTGCTCTTCCGATCT
Reverse	+	tDp	2	CAAGCAGAAGACGGCATACGAGATatcgtgGTGACTGGAGTTCAGACGTGTGCTCTTCCGATCT
Reverse	+	S-3'	2	CAAGCAGAAGACGGCATACGAGATtgagtgGTGACTGGAGTTCAGACGTGTGCTCTTCCGATCT
Reverse	+	S-5'	2	CAAGCAGAAGACGGCATACGAGATcgcctgGTGACTGGAGTTCAGACGTGTGCTCTTCCGATCT
Reverse	+	A-3'	2	CAAGCAGAAGACGGCATACGAGATgccatgGTGACTGGAGTTCAGACGTGTGCTCTTCCGATCT
Reverse	+	A-5'	2	CAAGCAGAAGACGGCATACGAGATaaaatgGTGACTGGAGTTCAGACGTGTGCTCTTCCGATCT
Reverse	–	None	3	CAAGCAGAAGACGGCATACGAGATtgttggGTGACTGGAGTTCAGACGTGTGCTCTTCCGATCT
Reverse	–	Sense	3	CAAGCAGAAGACGGCATACGAGATattccgGTGACTGGAGTTCAGACGTGTGCTCTTCCGATCT
Reverse	–	Antisense	3	CAAGCAGAAGACGGCATACGAGATagctagGTGACTGGAGTTCAGACGTGTGCTCTTCCGATCT
Reverse	–	Duplex	3	CAAGCAGAAGACGGCATACGAGATgtatagGTGACTGGAGTTCAGACGTGTGCTCTTCCGATCT
Reverse	+	None	3	CAAGCAGAAGACGGCATACGAGATtctgagGTGACTGGAGTTCAGACGTGTGCTCTTCCGATCT
Reverse	+	Sense	3	CAAGCAGAAGACGGCATACGAGATgtcgtcGTGACTGGAGTTCAGACGTGTGCTCTTCCGATCT
Reverse	+	Antisense	3	CAAGCAGAAGACGGCATACGAGATcgattaGTGACTGGAGTTCAGACGTGTGCTCTTCCGATCT
Reverse	+	Duplex	3	CAAGCAGAAGACGGCATACGAGATgctgtaGTGACTGGAGTTCAGACGTGTGCTCTTCCGATCT
Reverse	+	None	3	CAAGCAGAAGACGGCATACGAGATattataGTGACTGGAGTTCAGACGTGTGCTCTTCCGATCT
Reverse	+	Duplex	3	CAAGCAGAAGACGGCATACGAGATgaatgaGTGACTGGAGTTCAGACGTGTGCTCTTCCGATCT
Reverse	+	pD	3	CAAGCAGAAGACGGCATACGAGATtcgggaGTGACTGGAGTTCAGACGTGTGCTCTTCCGATCT
Reverse	+	tD	3	CAAGCAGAAGACGGCATACGAGATcttcgaGTGACTGGAGTTCAGACGTGTGCTCTTCCGATCT
Reverse	+	pDt	3	CAAGCAGAAGACGGCATACGAGATtgccgaGTGACTGGAGTTCAGACGTGTGCTCTTCCGATCT
Reverse	+	tDp	3	CAAGCAGAAGACGGCATACGAGATgcacttGTGACTGGAGTTCAGACGTGTGCTCTTCCGATCT
Reverse	+	S-3'	3	CAAGCAGAAGACGGCATACGAGATagtacgGTGACTGGAGTTCAGACGTGTGCTCTTCCGATCT
Reverse	+	S-5'	3	CAAGCAGAAGACGGCATACGAGATgtagtcGTGACTGGAGTTCAGACGTGTGCTCTTCCGATCT
Reverse	+	A-3'	3	CAAGCAGAAGACGGCATACGAGATctacggGTGACTGGAGTTCAGACGTGTGCTCTTCCGATCT
Reverse	+	A-5'	3	CAAGCAGAAGACGGCATACGAGATgctagtGTGACTGGAGTTCAGACGTGTGCTCTTCCGATCT
Reference: (Lin et al., 2014)
